# The cryo-EM structure of the bacterial type I DNA segregation ATPase filament reveals its conformational plasticity upon DNA binding

**DOI:** 10.1101/2021.03.22.436490

**Authors:** AV Parker, D Mann, SB Tzokov, LC Hwang, JRC Bergeron

## Abstract

The efficient segregation of replicated genetic material is an essential step for cell division. In eukaryotic cells, sister chromatids are separated via the mitotic spindles. In contrast, bacterial cells use several evolutionarily-distinct genome segregation systems. The most common of these is the Type I Par system. It consists of an adapter protein, ParB, that binds to the DNA cargo via interaction with the parS DNA sequence; and an ATPase, ParA, that binds nonspecific DNA and mediates cargo transport. However, the molecular details of how this system functions are not well understood.

Here, we report the cryo-EM structure of a ParA filament bound to its DNA template, using the chromosome 2 (Chr2) of *Vibrio cholerae* as a model system. We also report the crystal structures of this protein in various nucleotide states, which collectively offer insight into its conformational changes from dimerization through to DNA binding and filament assembly. Specifically, we show that the ParA dimer is stabilized by nucleotide binding, and forms a left-handed filament using DNA as a scaffold. Our structural analyses also reveal dramatic structural rearrangements upon DNA binding and filament assembly. Finally, we show that filament formation is controlled by nucleotide hydrolysis. Collectively, our data provide the structural basis for ParA’s cooperative binding to DNA and the formation of high ParA density regions on the nucleoid, and suggest a role for its filament formation.
