## Supplementary material for "The cryo-EM structure of the bacterial type I DNA segregation ATPase filament reveals its conformational plasticity upon DNA binding": Table S1

### Sheet: ParA2_co-evolution
i	j	i_id	j_id	r_sco	s_sco	prob
208	251	208_K	251_F	0.148	3.991	1
148	243	148_I	243_L	0.1288	3.473	1
128	255	128_A	255_M	0.1192	3.214	1
196	250	196_K	250_D	0.1161	3.13	1
129	156	129_V	156_L	0.111	2.994	1
114	273	114_N	273_S	0.104	2.804	0.999
143	394	143_Y	394_E	0.0929	2.505	0.998
135	253	135_L	253_I	0.0858	2.313	0.996
199	247	199_M	247_I	0.0848	2.285	0.995
115	131	115_V	131_L	0.0822	2.216	0.994
318	332	318_P	332_L	0.082	2.21	0.993
86	89	86_E	89_M	0.0766	2.066	0.988
15	342	15_L	342_Q	0.0764	2.059	0.988
322	350	322_E	350_R	0.0741	1.997	0.984
9	305	9_I	305_P	0.0728	1.962	0.981
88	205	88_H	205_P	0.0704	1.898	0.976
82	86	82_I	86_E	0.0665	1.793	0.963
128	147	128_A	147_L	0.0659	1.777	0.96
146	199	146_C	199_M	0.0652	1.759	0.957
201	208	201_P	208_K	0.0651	1.755	0.956
369	380	369_V	380_A	0.0647	1.745	0.955
273	340	273_S	340_G	0.0638	1.721	0.95
119	257	119_K	257_D	0.0617	1.663	0.937
210	318	210_I	318_P	0.0611	1.648	0.933
67	90	67_E	90_L	0.0603	1.625	0.927
210	247	210_I	247_I	0.0597	1.609	0.922
275	313	275_A	313_F	0.0596	1.608	0.921
65	68	65_M	68_A	0.0587	1.584	0.914
120	257	120_G	257_D	0.0587	1.582	0.913
68	199	68_A	199_M	0.0583	1.573	0.91
248	254	248_A	254_I	0.058	1.564	0.907
146	251	146_C	251_F	0.056	1.511	0.886
177	198	177_D	198_V	0.056	1.511	0.886
365	387	365_F	387_Q	0.0559	1.507	0.884
113	131	113_I	131_L	0.0556	1.5	0.881
145	148	145_I	148_I	0.054	1.455	0.86
135	397	135_L	397_L	0.0533	1.438	0.851
124	257	124_K	257_D	0.053	1.429	0.846
155	285	155_S	285_L	0.0521	1.406	0.833
270	276	270_M	276_L	0.0521	1.405	0.832
153	257	153_Q	257_D	0.052	1.403	0.831
119	124	119_K	124_K	0.0518	1.396	0.826
133	255	133_A	255_M	0.0515	1.389	0.822
120	124	120_G	124_K	0.051	1.375	0.813
201	250	201_P	250_D	0.051	1.375	0.813
120	153	120_G	153_Q	0.0507	1.367	0.808
119	153	119_K	153_Q	0.0505	1.363	0.805
258	269	258_T	269_A	0.05	1.347	0.795
276	314	276_L	314_V	0.0496	1.339	0.789
147	156	147_L	156_L	0.0496	1.337	0.788
390	393	390_A	393_L	0.0494	1.333	0.785
67	70	67_E	70_H	0.0494	1.331	0.783
224	264	224_W	264_P	0.0492	1.327	0.78
253	397	253_I	397_L	0.0491	1.325	0.779
144	280	144_R	280_C	0.0491	1.323	0.777
41	157	41_P	157_R	0.049	1.32	0.775
157	212	157_R	212_A	0.0488	1.316	0.772
85	205	85_S	205_P	0.0487	1.313	0.77
61	66	61_A	66_E	0.0487	1.312	0.769
11	342	11_N	342_Q	0.0483	1.301	0.761
15	30	15_L	30_V	0.0479	1.291	0.753
73	77	73_T	77_A	0.0475	1.28	0.744
115	144	115_V	144_R	0.0475	1.28	0.744
239	268	239_L	268_N	0.0473	1.276	0.741
124	153	124_K	153_Q	0.0472	1.273	0.738
239	243	239_L	243_L	0.0472	1.273	0.738
224	266	224_W	266_V	0.0471	1.271	0.737
151	252	151_D	252_D	0.047	1.267	0.733
109	248	109_K	248_A	0.0469	1.263	0.73
13	302	13_Y	302_E	0.0466	1.258	0.726
45	55	45_A	55_R	0.0466	1.256	0.724
134	390	134_C	390_A	0.0466	1.255	0.723
171	177	171_N	177_D	0.0465	1.253	0.722
7	10	7_Q	10_E	0.0459	1.237	0.708
57	61	57_K	61_A	0.0459	1.237	0.708
17	21	17_Q	21_Q	0.0458	1.235	0.706
18	157	18_L	157_R	0.0454	1.224	0.696
14	21	14_Q	21_Q	0.0454	1.223	0.695
199	242	199_M	242_K	0.045	1.215	0.688
110	254	110_P	254_I	0.045	1.213	0.686
95	275	95_G	275_A	0.0447	1.206	0.68
221	300	221_A	300_V	0.0447	1.205	0.679
47	87	47_M	87_A	0.0443	1.194	0.669
10	393	10_E	393_L	0.0442	1.191	0.666
336	343	336_N	343_V	0.0442	1.19	0.665
6	14	6_E	14_Q	0.0441	1.19	0.665
175	195	175_A	195_R	0.0441	1.189	0.664
45	64	45_A	64_K	0.0439	1.185	0.66
281	320	281_A	320_M	0.0439	1.185	0.66
348	389	348_I	389_S	0.0439	1.183	0.658
14	17	14_Q	17_Q	0.0438	1.18	0.655
256	388	256_I	388_K	0.0436	1.176	0.651
155	289	155_S	289_S	0.0434	1.17	0.646
288	343	288_A	343_V	0.0432	1.164	0.64
372	377	372_F	377_K	0.0431	1.162	0.638
201	205	201_P	205_P	0.0431	1.161	0.637
15	316	15_L	316_L	0.0429	1.157	0.633
100	239	100_H	239_L	0.0428	1.154	0.63
128	240	128_A	240_K	0.0427	1.152	0.628
50	273	50_R	273_S	0.0425	1.146	0.622
179	275	179_M	275_A	0.0425	1.146	0.622
12	314	12_L	314_V	0.0424	1.142	0.618
148	256	148_I	256_I	0.0423	1.141	0.617
169	177	169_H	177_D	0.0423	1.139	0.615
5	10	5_R	10_E	0.0422	1.138	0.614
33	299	33_E	299_T	0.042	1.133	0.609
264	351	264_P	351_S	0.042	1.132	0.608
305	314	305_P	314_V	0.042	1.132	0.608
237	276	237_R	276_L	0.0419	1.129	0.605
138	394	138_N	394_E	0.0418	1.128	0.604
142	161	142_R	161_N	0.0417	1.124	0.6
202	385	202_T	385_A	0.0416	1.121	0.597
229	256	229_Q	256_I	0.0415	1.12	0.596
383	387	383_Q	387_Q	0.0415	1.12	0.596
34	37	34_R	37_E	0.0412	1.111	0.586
323	375	323_D	375_G	0.0411	1.107	0.582
351	360	351_S	360_T	0.041	1.106	0.581
363	366	363_T	366_D	0.041	1.106	0.581
65	70	65_M	70_H	0.0409	1.103	0.578
356	362	356_T	362_S	0.0408	1.099	0.574
16	297	16_A	297_L	0.0407	1.098	0.573
14	304	14_Q	304_F	0.0406	1.095	0.57
127	365	127_T	365_F	0.0406	1.095	0.57
152	296	152_P	296_H	0.0405	1.093	0.568
221	264	221_A	264_P	0.0405	1.093	0.568
89	93	89_M	93_A	0.0405	1.092	0.567
304	342	304_F	342_Q	0.0405	1.091	0.566
214	263	214_P	263_D	0.0404	1.09	0.565
220	263	220_N	263_D	0.0403	1.087	0.561
119	260	119_K	260_P	0.0403	1.086	0.56
121	260	121_G	260_P	0.0402	1.085	0.559
146	208	146_C	208_K	0.0402	1.083	0.557
148	272	148_I	272_A	0.04	1.08	0.554
257	260	257_D	260_P	0.0399	1.077	0.551
41	81	41_P	81_S	0.0398	1.073	0.547
351	385	351_S	385_A	0.0397	1.07	0.544
350	362	350_R	362_S	0.0396	1.068	0.541
115	277	115_V	277_L	0.0396	1.067	0.54
40	46	40_P	46_L	0.0395	1.066	0.539
288	335	288_A	335_M	0.0395	1.065	0.538
120	260	120_G	260_P	0.0393	1.06	0.533
137	156	137_L	156_L	0.0391	1.056	0.529
155	293	155_S	293_F	0.0391	1.055	0.528
53	58	53_L	58_L	0.0391	1.053	0.526
83	201	83_S	201_P	0.039	1.052	0.525
175	239	175_A	239_L	0.039	1.051	0.523
118	155	118_Q	155_S	0.0389	1.049	0.521
50	255	50_R	255_M	0.0387	1.044	0.516
367	371	367_L	371_D	0.0387	1.044	0.516
63	255	63_A	255_M	0.0387	1.043	0.515
175	231	175_A	231_Q	0.0386	1.042	0.514
62	82	62_I	82_I	0.0386	1.041	0.513
254	384	254_I	384_D	0.0385	1.037	0.509
136	207	136_A	207_L	0.0384	1.035	0.506
209	248	209_T	248_A	0.0384	1.035	0.506
47	143	47_M	143_Y	0.0383	1.032	0.503
92	148	92_D	148_I	0.0383	1.032	0.503
109	400	109_K	400_H	0.0383	1.032	0.503
268	279	268_N	279_P	0.0382	1.03	0.501
126	282	126_M	282_A	0.0382	1.029	0.5
62	210	62_I	210_I	0.038	1.025	0.496
84	114	84_L	114_N	0.0379	1.023	0.494
111	274	111_W	274_N	0.0379	1.022	0.493
43	81	43_S	81_S	0.0376	1.013	0.483
348	386	348_I	386_V	0.0376	1.013	0.483
21	73	21_Q	73_T	0.0375	1.01	0.48
86	101	86_E	101_E	0.0374	1.009	0.479
118	289	118_Q	289_S	0.0373	1.006	0.476
14	230	14_Q	230_N	0.0373	1.005	0.475
115	123	115_V	123_G	0.0372	1.003	0.472
84	205	84_L	205_P	0.0371	1	0.469
273	311	273_S	311_L	0.0371	0.999	0.468
66	90	66_E	90_L	0.037	0.998	0.467
15	37	15_L	37_E	0.0369	0.994	0.463
125	146	125_S	146_C	0.0367	0.99	0.459
201	388	201_P	388_K	0.0367	0.989	0.458
181	292	181_D	292_N	0.0366	0.987	0.456
10	255	10_E	255_M	0.0365	0.985	0.453
114	256	114_N	256_I	0.0365	0.985	0.453
124	260	124_K	260_P	0.0364	0.982	0.45
128	133	128_A	133_A	0.0364	0.981	0.449
17	113	17_Q	113_I	0.0364	0.98	0.448
142	216	142_R	216_D	0.0364	0.98	0.448
54	288	54_T	288_A	0.0362	0.975	0.443
52	112	52_G	112_I	0.0361	0.974	0.442
128	244	128_A	244_I	0.0361	0.974	0.442
203	300	203_Q	300_V	0.0359	0.968	0.436
156	243	156_L	243_L	0.0358	0.967	0.435
44	298	44_K	298_P	0.0358	0.966	0.434
61	94	61_A	94_A	0.0358	0.966	0.434
127	384	127_T	384_D	0.0358	0.966	0.434
95	332	95_G	332_L	0.0357	0.963	0.43
206	338	206_N	338_L	0.0357	0.963	0.43
327	352	327_K	352_R	0.0357	0.962	0.429
364	386	364_V	386_V	0.0356	0.96	0.427
118	381	118_Q	381_T	0.0355	0.959	0.426
147	255	147_L	255_M	0.0355	0.957	0.424
280	285	280_C	285_L	0.0355	0.957	0.424
12	21	12_L	21_Q	0.0354	0.955	0.422
17	295	17_Q	295_Q	0.0354	0.955	0.422
91	263	91_M	263_D	0.0354	0.955	0.422
116	273	116_Q	273_S	0.0354	0.955	0.422
209	298	209_T	298_P	0.0354	0.954	0.421
33	37	33_E	37_E	0.0353	0.952	0.419
62	81	62_I	81_S	0.0352	0.95	0.417
150	269	150_L	269_A	0.0352	0.949	0.416
124	279	124_K	279_P	0.0351	0.947	0.414
128	349	128_A	349_P	0.035	0.945	0.412
172	177	172_I	177_D	0.035	0.944	0.411
13	115	13_Y	115_V	0.035	0.943	0.41
62	177	62_I	177_D	0.035	0.943	0.41
356	360	356_T	360_T	0.035	0.943	0.41
149	153	149_D	153_Q	0.0349	0.942	0.409
88	206	88_H	206_N	0.0349	0.941	0.408
158	361	158_L	361_Y	0.0349	0.94	0.407
32	337	32_E	337_Y	0.0348	0.94	0.407
9	35	9_I	35_R	0.0348	0.939	0.406
153	260	153_Q	260_P	0.0348	0.939	0.406
217	221	217_A	221_A	0.0348	0.939	0.406
344	393	344_M	393_L	0.0348	0.939	0.406
136	351	136_A	351_S	0.0348	0.937	0.404
176	242	176_V	242_K	0.0347	0.935	0.401
69	314	69_G	314_V	0.0346	0.933	0.399
122	212	122_T	212_A	0.0346	0.932	0.398
154	277	154_G	277_L	0.0346	0.932	0.398
88	123	88_H	123_G	0.0345	0.931	0.397
118	216	118_Q	216_D	0.0345	0.93	0.396
134	138	134_C	138_N	0.0345	0.93	0.396
134	171	134_C	171_N	0.0345	0.929	0.395
129	363	129_V	363_T	0.0344	0.928	0.394
315	351	315_R	351_S	0.0344	0.928	0.394
5	73	5_R	73_T	0.0344	0.927	0.393
387	398	387_Q	398_H	0.0343	0.925	0.391
13	306	13_Y	306_E	0.0343	0.924	0.39
81	318	81_S	318_P	0.0342	0.923	0.389
84	331	84_L	331_V	0.0342	0.922	0.388
196	210	196_K	210_I	0.0342	0.922	0.388
20	295	20_Q	295_Q	0.0342	0.921	0.387
254	371	254_I	371_D	0.0342	0.921	0.387
47	376	47_M	376_K	0.0341	0.919	0.385
81	197	81_S	197_N	0.0341	0.919	0.385
8	34	8_T	34_R	0.034	0.918	0.384
135	317	135_L	317_M	0.034	0.918	0.384
17	37	17_Q	37_E	0.034	0.917	0.383
345	392	345_M	392_E	0.034	0.917	0.383
365	390	365_F	390_A	0.034	0.917	0.383
5	304	5_R	304_F	0.034	0.916	0.382
129	288	129_V	288_A	0.0339	0.913	0.379
148	249	148_I	249_S	0.0338	0.913	0.379
83	205	83_S	205_P	0.0338	0.912	0.378
138	277	138_N	277_L	0.0338	0.912	0.378
128	307	128_A	307_D	0.0338	0.911	0.377
338	343	338_L	343_V	0.0338	0.911	0.377
108	402	108_N	402_S	0.0337	0.909	0.375
118	292	118_Q	292_N	0.0337	0.909	0.375
159	285	159_F	285_L	0.0337	0.909	0.375
377	380	377_K	380_A	0.0337	0.909	0.375
79	380	79_H	380_A	0.0337	0.908	0.374
153	286	153_Q	286_D	0.0337	0.908	0.374
100	335	100_H	335_M	0.0336	0.907	0.373
21	52	21_Q	52_G	0.0335	0.904	0.37
212	354	212_A	354_F	0.0335	0.903	0.369
33	87	33_E	87_A	0.0335	0.902	0.368
47	55	47_M	55_R	0.0335	0.902	0.368
114	387	114_N	387_Q	0.0334	0.901	0.367
309	341	309_K	341_D	0.0334	0.901	0.367
144	212	144_R	212_A	0.0334	0.899	0.365
117	259	117_N	259_G	0.0333	0.899	0.365
17	277	17_Q	277_L	0.0333	0.898	0.364
73	76	73_T	76_N	0.0333	0.898	0.364
239	333	239_L	333_T	0.0333	0.898	0.364
121	257	121_G	257_D	0.0333	0.897	0.363
209	302	209_T	302_E	0.0333	0.897	0.363
253	315	253_I	315_R	0.0333	0.897	0.363
11	346	11_N	346_A	0.0332	0.895	0.361
171	398	171_N	398_H	0.0332	0.895	0.361
10	38	10_E	38_H	0.0331	0.894	0.36
321	333	321_F	333_T	0.0331	0.893	0.359
118	259	118_Q	259_G	0.0331	0.892	0.358
70	86	70_H	86_E	0.0331	0.891	0.357
236	243	236_V	243_L	0.0331	0.891	0.357
38	302	38_H	302_E	0.033	0.891	0.357
47	90	47_M	90_L	0.033	0.889	0.355
204	219	204_Y	219_F	0.0329	0.888	0.355
14	231	14_Q	231_Q	0.0329	0.886	0.353
102	262	102_R	262_V	0.0329	0.886	0.353
279	290	279_P	290_T	0.0328	0.885	0.352
10	21	10_E	21_Q	0.0328	0.884	0.351
161	266	161_N	266_V	0.0328	0.884	0.351
10	14	10_E	14_Q	0.0328	0.883	0.35
45	206	45_A	206_N	0.0327	0.882	0.349
245	375	245_D	375_G	0.0327	0.882	0.349
109	312	109_K	312_E	0.0326	0.88	0.347
165	292	165_S	292_N	0.0326	0.88	0.347
85	89	85_S	89_M	0.0326	0.879	0.346
127	196	127_T	196_K	0.0326	0.879	0.346
177	242	177_D	242_K	0.0326	0.878	0.345
13	298	13_Y	298_P	0.0325	0.877	0.344
277	313	277_L	313_F	0.0325	0.877	0.344
200	331	200_L	331_V	0.0324	0.875	0.342
50	377	50_R	377_K	0.0324	0.874	0.341
65	82	65_M	82_I	0.0324	0.874	0.341
235	293	235_I	293_F	0.0324	0.874	0.341
63	364	63_A	364_V	0.0323	0.872	0.339
356	378	356_T	378_T	0.0323	0.87	0.337
362	380	362_S	380_A	0.0323	0.87	0.337
113	384	113_I	384_D	0.0322	0.869	0.336
348	363	348_I	363_T	0.0322	0.869	0.336
129	147	129_V	147_L	0.0322	0.868	0.335
204	371	204_Y	371_D	0.0322	0.868	0.335
43	273	43_S	273_S	0.0322	0.867	0.334
239	244	239_L	244_I	0.0322	0.867	0.334
337	367	337_Y	367_L	0.0321	0.866	0.333
395	398	395_R	398_H	0.0321	0.866	0.333
10	399	10_E	399_S	0.0321	0.864	0.332
369	379	369_V	379_L	0.0321	0.865	0.332
42	145	42_M	145_I	0.032	0.864	0.332
167	282	167_A	282_A	0.032	0.864	0.332
115	132	115_V	132_A	0.032	0.863	0.331
195	246	195_R	246_K	0.032	0.863	0.331
19	122	19_T	122_T	0.032	0.862	0.33
98	331	98_K	331_V	0.032	0.862	0.33
61	364	61_A	364_V	0.0319	0.861	0.329
40	321	40_P	321_F	0.0319	0.86	0.328
17	393	17_Q	393_L	0.0319	0.859	0.327
52	277	52_G	277_L	0.0319	0.859	0.327
128	196	128_A	196_K	0.0319	0.859	0.327
5	13	5_R	13_Y	0.0318	0.858	0.326
48	142	48_E	142_R	0.0318	0.858	0.326
129	159	129_V	159_F	0.0318	0.858	0.326
148	209	148_I	209_T	0.0318	0.858	0.326
219	268	219_F	268_N	0.0318	0.858	0.326
19	291	19_T	291_V	0.0318	0.857	0.325
232	278	232_S	278_I	0.0318	0.857	0.325
240	272	240_K	272_A	0.0318	0.857	0.325
275	393	275_A	393_L	0.0317	0.856	0.324
382	385	382_A	385_A	0.0317	0.856	0.324
13	35	13_Y	35_R	0.0317	0.855	0.323
108	398	108_N	398_H	0.0317	0.855	0.323
106	253	106_N	253_I	0.0317	0.854	0.322
21	276	21_Q	276_L	0.0316	0.853	0.321
193	354	193_F	354_F	0.0316	0.853	0.321
212	297	212_A	297_L	0.0316	0.853	0.321
236	339	236_V	339_L	0.0316	0.853	0.321
333	364	333_T	364_V	0.0316	0.852	0.32
41	83	41_P	83_S	0.0316	0.851	0.319
154	266	154_G	266_V	0.0316	0.851	0.319
215	283	215_E	283_K	0.0316	0.851	0.319
57	212	57_K	212_A	0.0315	0.85	0.318
58	126	58_L	126_M	0.0315	0.85	0.318
265	319	265_L	319_T	0.0315	0.849	0.318
386	391	386_V	391_L	0.0315	0.85	0.318
112	244	112_I	244_I	0.0314	0.847	0.316
331	388	331_V	388_K	0.0314	0.846	0.315
157	283	157_R	283_K	0.0313	0.844	0.313
331	338	331_V	338_L	0.0313	0.844	0.313
353	382	353_A	382_A	0.0313	0.844	0.313
254	357	254_I	357_C	0.0313	0.843	0.312
149	279	149_D	279_P	0.0312	0.842	0.311
172	289	172_I	289_S	0.0312	0.842	0.311
60	177	60_E	177_D	0.0312	0.84	0.309
126	158	126_M	158_L	0.0311	0.84	0.309
163	205	163_Q	205_P	0.0311	0.839	0.308
262	292	262_V	292_N	0.0311	0.839	0.308
341	393	341_D	393_L	0.0311	0.839	0.308
30	123	30_V	123_G	0.0311	0.838	0.307
92	100	92_D	100_H	0.0311	0.838	0.307
101	276	101_E	276_L	0.0311	0.838	0.307
160	288	160_L	288_A	0.0311	0.837	0.307
360	368	360_T	368_T	0.0311	0.838	0.307
118	220	118_Q	220_N	0.031	0.837	0.307
47	86	47_M	86_E	0.031	0.836	0.306
51	198	51_S	198_V	0.031	0.836	0.306
127	207	127_T	207_L	0.0309	0.834	0.304
183	191	183_V	191_T	0.0309	0.834	0.304
14	18	14_Q	18_L	0.0309	0.833	0.303
177	197	177_D	197_N	0.0309	0.833	0.303
200	207	200_L	207_L	0.0309	0.833	0.303
45	364	45_A	364_V	0.0309	0.832	0.302
331	346	331_V	346_A	0.0309	0.832	0.302
52	79	52_G	79_H	0.0308	0.832	0.302
247	274	247_I	274_N	0.0308	0.832	0.302
377	394	377_K	394_E	0.0308	0.832	0.302
8	195	8_T	195_R	0.0308	0.831	0.301
52	266	52_G	266_V	0.0308	0.831	0.301
116	293	116_Q	293_F	0.0308	0.831	0.301
6	21	6_E	21_Q	0.0308	0.83	0.3
13	38	13_Y	38_H	0.0308	0.83	0.3
55	201	55_R	201_P	0.0308	0.83	0.3
123	276	123_G	276_L	0.0308	0.83	0.3
163	361	163_Q	361_Y	0.0308	0.83	0.3
208	303	208_K	303_M	0.0308	0.829	0.299
21	302	21_Q	302_E	0.0307	0.828	0.299
50	112	50_R	112_I	0.0307	0.828	0.299
213	281	213_F	281_A	0.0307	0.829	0.299
48	199	48_E	199_M	0.0307	0.827	0.298
311	394	311_L	394_E	0.0307	0.827	0.298
6	395	6_E	395_R	0.0307	0.826	0.297
110	113	110_P	113_I	0.0306	0.826	0.297
118	293	118_Q	293_F	0.0306	0.826	0.297
138	232	138_N	232_S	0.0306	0.826	0.297
43	202	43_S	202_T	0.0305	0.823	0.294
95	313	95_G	313_F	0.0305	0.823	0.294
358	367	358_A	367_L	0.0305	0.823	0.294
9	256	9_I	256_I	0.0305	0.822	0.293
179	238	179_M	238_L	0.0305	0.822	0.293
110	274	110_P	274_N	0.0304	0.821	0.292
161	216	161_N	216_D	0.0304	0.819	0.291
172	268	172_I	268_N	0.0304	0.819	0.291
195	341	195_R	341_D	0.0304	0.819	0.291
221	303	221_A	303_M	0.0303	0.818	0.29
61	282	61_A	282_A	0.0303	0.817	0.289
204	242	204_Y	242_K	0.0303	0.817	0.289
263	282	263_D	282_A	0.0303	0.817	0.289
274	320	274_N	320_M	0.0303	0.817	0.289
132	261	132_A	261_H	0.0303	0.816	0.288
138	203	138_N	203_Q	0.0303	0.816	0.288
264	311	264_P	311_L	0.0302	0.815	0.287
155	203	155_S	203_Q	0.0301	0.813	0.285
288	331	288_A	331_V	0.0301	0.813	0.285
12	15	12_L	15_L	0.0301	0.812	0.284
14	342	14_Q	342_Q	0.0301	0.812	0.284
44	55	44_K	55_R	0.0301	0.812	0.284
125	372	125_S	372_F	0.0301	0.811	0.284
6	20	6_E	20_Q	0.0301	0.81	0.283
231	256	231_Q	256_I	0.03	0.81	0.283
42	87	42_M	87_A	0.03	0.809	0.282
159	340	159_F	340_G	0.0299	0.807	0.28
162	314	162_P	314_V	0.0299	0.807	0.28
88	321	88_H	321_F	0.0299	0.806	0.279
251	299	251_F	299_T	0.0299	0.806	0.279
273	364	273_S	364_V	0.0299	0.806	0.279
81	341	81_S	341_D	0.0299	0.805	0.278
289	293	289_S	293_F	0.0299	0.805	0.278
346	392	346_A	392_E	0.0299	0.805	0.278
209	230	209_T	230_N	0.0298	0.804	0.278
337	371	337_Y	371_D	0.0298	0.804	0.278
5	14	5_R	14_Q	0.0298	0.803	0.277
201	280	201_P	280_C	0.0298	0.803	0.277
335	361	335_M	361_Y	0.0298	0.803	0.277
318	342	318_P	342_Q	0.0297	0.802	0.276
37	297	37_E	297_L	0.0297	0.801	0.275
203	235	203_Q	235_I	0.0297	0.801	0.275
277	332	277_L	332_L	0.0297	0.801	0.275
45	386	45_A	386_V	0.0297	0.8	0.274
258	321	258_T	321_F	0.0297	0.8	0.274
14	387	14_Q	387_Q	0.0296	0.799	0.273
126	211	126_M	211_S	0.0296	0.799	0.273
317	348	317_M	348_I	0.0296	0.799	0.273
352	355	352_R	355_E	0.0296	0.799	0.273
76	228	76_N	228_S	0.0296	0.797	0.272
7	106	7_Q	106_N	0.0295	0.796	0.271
10	302	10_E	302_E	0.0295	0.796	0.271
20	267	20_Q	267_W	0.0295	0.796	0.271
41	324	41_P	324_D	0.0295	0.796	0.271
66	93	66_E	93_A	0.0295	0.796	0.271
92	276	92_D	276_L	0.0295	0.796	0.271
35	90	35_R	90_L	0.0295	0.795	0.27
195	240	195_R	240_K	0.0295	0.794	0.269
14	302	14_Q	302_E	0.0294	0.794	0.269
160	291	160_L	291_V	0.0294	0.794	0.269
194	216	194_L	216_D	0.0294	0.794	0.269
249	253	249_S	253_I	0.0294	0.794	0.269
150	175	150_L	175_A	0.0294	0.793	0.268
15	100	15_L	100_H	0.0294	0.792	0.267
43	144	43_S	144_R	0.0294	0.792	0.267
118	266	118_Q	266_V	0.0294	0.792	0.267
125	224	125_S	224_W	0.0294	0.792	0.267
279	287	279_P	287_W	0.0294	0.792	0.267
294	339	294_F	339_L	0.0294	0.792	0.267
113	276	113_I	276_L	0.0293	0.791	0.267
35	208	35_R	208_K	0.0293	0.79	0.266
11	377	11_N	377_K	0.0293	0.789	0.265
70	82	70_H	82_I	0.0293	0.789	0.265
259	378	259_G	378_T	0.0293	0.789	0.265
34	343	34_R	343_V	0.0292	0.788	0.264
152	165	152_P	165_S	0.0292	0.788	0.264
243	365	243_L	365_F	0.0292	0.788	0.264
9	64	9_I	64_K	0.0292	0.787	0.263
13	37	13_Y	37_E	0.0292	0.787	0.263
143	398	143_Y	398_H	0.0292	0.786	0.263
148	200	148_I	200_L	0.0292	0.786	0.263
358	368	358_A	368_T	0.0292	0.786	0.263
21	148	21_Q	148_I	0.0291	0.786	0.263
85	250	85_S	250_D	0.0291	0.785	0.262
93	255	93_A	255_M	0.0291	0.785	0.262
125	300	125_S	300_V	0.0291	0.785	0.262
134	398	134_C	398_H	0.0291	0.785	0.262
115	229	115_V	229_Q	0.0291	0.784	0.261
211	299	211_S	299_T	0.0291	0.784	0.261
312	319	312_E	319_T	0.0291	0.784	0.261
14	395	14_Q	395_R	0.029	0.783	0.26
50	209	50_R	209_T	0.029	0.783	0.26
113	344	113_I	344_M	0.029	0.783	0.26
282	289	282_A	289_S	0.029	0.783	0.26
91	366	91_M	366_D	0.029	0.782	0.259
116	125	116_Q	125_S	0.029	0.782	0.259
169	217	169_H	217_A	0.029	0.782	0.259
14	114	14_Q	114_N	0.029	0.781	0.258
83	86	83_S	86_E	0.029	0.781	0.258
112	333	112_I	333_T	0.029	0.781	0.258
117	284	117_N	284_R	0.029	0.781	0.258
350	360	350_R	360_T	0.0289	0.78	0.258
14	399	14_Q	399_S	0.0289	0.779	0.257
15	217	15_L	217_A	0.0289	0.779	0.257
123	237	123_G	237_R	0.0289	0.779	0.257
160	209	160_L	209_T	0.0289	0.779	0.257
18	231	18_L	231_Q	0.0289	0.778	0.256
224	296	224_W	296_H	0.0289	0.778	0.256
5	18	5_R	18_L	0.0288	0.778	0.256
44	258	44_K	258_T	0.0288	0.778	0.256
150	380	150_L	380_A	0.0288	0.778	0.256
243	378	243_L	378_T	0.0288	0.778	0.256
32	340	32_E	340_G	0.0288	0.777	0.255
37	333	37_E	333_T	0.0288	0.777	0.255
155	379	155_S	379_L	0.0288	0.777	0.255
201	239	201_P	239_L	0.0288	0.777	0.255
125	384	125_S	384_D	0.0288	0.775	0.254
318	343	318_P	343_V	0.0288	0.776	0.254
269	321	269_A	321_F	0.0287	0.775	0.254
9	54	9_I	54_T	0.0287	0.774	0.253
54	217	54_T	217_A	0.0287	0.774	0.253
89	92	89_M	92_D	0.0287	0.774	0.253
120	279	120_G	279_P	0.0287	0.774	0.253
153	252	153_Q	252_D	0.0287	0.773	0.252
160	207	160_L	207_L	0.0287	0.773	0.252
11	36	11_N	36_D	0.0286	0.772	0.251
149	252	149_D	252_D	0.0286	0.772	0.251
51	88	51_S	88_H	0.0286	0.77	0.25
315	392	315_R	392_E	0.0286	0.77	0.25
86	395	86_E	395_R	0.0285	0.77	0.25
146	349	146_C	349_P	0.0285	0.77	0.25
10	395	10_E	395_R	0.0285	0.769	0.249
47	297	47_M	297_L	0.0285	0.769	0.249
168	293	168_E	293_F	0.0285	0.769	0.249
51	253	51_S	253_I	0.0285	0.768	0.248
53	171	53_L	171_N	0.0285	0.768	0.248
122	327	122_T	327_K	0.0285	0.768	0.248
177	239	177_D	239_L	0.0285	0.768	0.248
356	380	356_T	380_A	0.0285	0.768	0.248
195	199	195_R	199_M	0.0285	0.767	0.247
37	212	37_E	212_A	0.0284	0.765	0.246
101	314	101_E	314_V	0.0284	0.766	0.246
117	290	117_N	290_T	0.0284	0.766	0.246
195	243	195_R	243_L	0.0284	0.765	0.246
62	169	62_I	169_H	0.0284	0.764	0.245
48	58	48_E	58_L	0.0283	0.764	0.245
80	235	80_Y	235_I	0.0283	0.763	0.244
268	397	268_N	397_L	0.0283	0.763	0.244
277	360	277_L	360_T	0.0283	0.763	0.244
164	238	164_I	238_L	0.0283	0.762	0.243
234	309	234_D	309_K	0.0283	0.762	0.243
48	392	48_E	392_E	0.0282	0.761	0.242
62	398	62_I	398_H	0.0282	0.761	0.242
65	199	65_M	199_M	0.0282	0.761	0.242
121	124	121_G	124_K	0.0282	0.761	0.242
193	197	193_F	197_N	0.0282	0.76	0.242
198	359	198_V	359_D	0.0282	0.761	0.242
227	238	227_L	238_L	0.0282	0.761	0.242
240	326	240_K	326_K	0.0282	0.76	0.242
326	330	326_K	330_S	0.0282	0.761	0.242
17	157	17_Q	157_R	0.0282	0.759	0.241
121	153	121_G	153_Q	0.0282	0.759	0.241
70	366	70_H	366_D	0.0281	0.759	0.241
118	378	118_Q	378_T	0.0281	0.759	0.241
357	403	357_C	403_S	0.0281	0.759	0.241
